# Human infection with an ape *Plasmodium vivax*-like parasite

**DOI:** 10.64898/2026.10.23.757543

**Authors:** Tue Sparholt Jørgensen, Paul M. Sharp, Jonathan Szeps, John White, Thomas James Booth, Henrik Vedel Nielsen, Christen Rune Stensvold

## Abstract

An unusually divergent *Plasmodium vivax* parasite was reported in a Swedish patient with recent travel. Using whole-genome sequencing, we show that the infection was caused by a strain of ape *P. vivax*-like, providing evidence of the zoonotic potential of these parasites that infect wild gorillas and chimpanzees in central Africa.

**Summary line:** Whole-genome sequencing identified a naturally acquired human infection with a malaria-causing ape *Plasmodium vivax*-like parasite, providing further evidence for the zoonotic potential of these parasites.

---

While relatively rare in central Africa, *Plasmodium vivax* is the most widespread human malaria parasite outside Africa. Over the past 16 years, DNA sequences of *P. vivax*-like parasites have been isolated from samples from wild individuals of all four species of African apes; *i*.*e*., western and eastern gorillas, chimpanzees and bonobos (1-4). These ape parasites harbor about 10 times as much genetic diversity as the human *P. vivax* parasites, suggesting that the human parasites have undergone a genetic bottleneck (2, 3, 5). It is unclear whether the ape and human strains of *P. vivax* have become separate species, and the ease by which ape strains can infect humans remains unknown. Indeed, only a single case of human infection with ape *P. vivax-*like has been reported to date (6). That report was based on mitochondrial DNA and short fragments of 2 nuclear genes, limiting robust phylogenetic placement. We recently reported a diagnostically challenging malaria case from Sweden in a patient with an extensive travel history, in whom amplicon-based next-generation sequencing (NGS) was required to identify the *Plasmodium* species responsible (7). Partial A-, S-, and O-type SSU rRNA sequences were obtained, each of which clustered phylogenetically with reference sequences from *P. vivax*. However, these sequences were somewhat divergent from those of human *P. vivax* strains. Therefore, we moved on to fully characterizing this strain by determining the complete genome sequence. Phylogenetic analyses reveal that the strain lies within the radiation of ape *P. vivax*-like strains, quite distinct from human *P. vivax*, providing genomic evidence of zoonotic transmission.
