## Supplementary Tables for "Human infection with an ape *Plasmodium vivax*-like parasite"

### Sheet: Supplementary Table 1 Samples
Supplementary Table 1: P. vivax and ape P. vivax-like samples used
host	geographical location	species	assembly origin	name	genbank/refseq/example SRA accession	study accession	Biosample	sample accession	other name	technology	reference	BUSCO6 results	Figure1: presence in 356 used proteins (count)	Figure1: presence in 356 used proteins (%)
Homo sapiens	Unknown	Plasmodium vivax-like	this study	Pvl-KarSSI	this study	PRJNA1507507	SAMN62198456		VIVAX-4	ONT+ILLUMINA		C:92.7%[S:90.5%,D:2.2%],F:2.0%,M:5.3%,n:4203,E:3.5%	348	97.7528
Homo sapiens	India	Plasmodium vivax	genbank	PV_India_VII_V2	GCA_000320625		SAMN00710644		PV_India_VII_V2			C:97.0%[S:96.8%,D:0.1%],F:1.4%,M:1.6%,n:4203,E:3.3%	355	99.7191
Homo sapiens	Brazil	Plasmodium vivax	genbank	PV_Brazil_I_V1	GCA_000320645		SAMN00710434		PV_Brazil_I_V1			C:97.9%[S:97.7%,D:0.2%],F:0.8%,M:1.3%,n:4203,E:3.2%	356	100
Homo sapiens	Mauritania	Plasmodium vivax	genbank	PV_Mauritania_I_V1	GCA_000320665		SAMN00710434		PV_Mauritania_I_V1			C:98.0%[S:97.4%,D:0.6%],F:0.6%,M:1.4%,n:4203,E:3.4%	356	100
Homo sapiens	North Korea	Plasmodium vivax	genbank	PV_N_Korean_V1	GCA_000320685		SAMN00710542		PV_N_Korean_V1			C:97.2%[S:96.6%,D:0.7%],F:1.4%,M:1.3%,n:4203,E:3.2%	356	100
Pan troglodytes troglodytes	Cameroon	Plasmodium vivax-like	genbank	PvSY43	GCA_003402195	PRJNA474492	SAMN09324541		PvSY43		Loy et al., 2018	C:92.7%[S:92.7%,D:0.0%],F:3.4%,M:3.9%,n:4203,E:5.0%	355	99.7191
Pan troglodytes ellioti	Cameroon	Plasmodium vivax-like	genbank	PvSY56_v1	GCA_003402215	PRJNA474492	SAMN09324542		PvSY56_v1		Loy et al., 2018	C:92.3%[S:92.3%,D:0.0%],F:3.2%,M:4.5%,n:4203,E:4.6%	356	100
Homo sapiens	China	Plasmodium vivax	genbank	NB45	GCA_014843675		SAMN13927289		NB45			C:98.5%[S:98.5%,D:0.0%],F:0.4%,M:1.1%,n:4203,E:2.8%	356	100
Homo sapiens	Myanmar	Plasmodium vivax	genbank	LZCH1476	GCA_014843685		SAMN13927274		LZCH1476			C:98.5%[S:98.5%,D:0.0%],F:0.4%,M:1.1%,n:4203,E:3.1%	356	100
Homo sapiens	Myanmar	Plasmodium vivax	genbank	LZCH1886	GCA_014843935		SAMN13927287		LZCH1886			C:98.4%[S:98.4%,D:0.0%],F:0.4%,M:1.3%,n:4203,E:3.0%	356	100
Homo sapiens	Myanmar	Plasmodium vivax	genbank	LZCH1720	GCA_014843945		SAMN13927281		LZCH1720			C:98.5%[S:98.5%,D:0.0%],F:0.4%,M:1.1%,n:4203,E:3.1%	356	100
Homo sapiens	Ethiopia	Plasmodium vivax	genbank	PvMHC087	GCA_040114635		SAMN40996316		PvMHC087			C:97.1%[S:97.1%,D:0.0%],F:0.6%,M:2.2%,n:4203,E:3.3%	351	98.5955
Homo sapiens	China	Plasmodium vivax	genbank	PvC01	GCA_900093535		SAMEA2376790	ERS407449	PvC01		Auburn et al. 2016	C:98.5%[S:98.5%,D:0.0%],F:0.3%,M:1.1%,n:4203,E:3.1%	356	100
Homo sapiens	Thailand	Plasmodium vivax	genbank	PvT01	GCA_900093545		SAMEA2155844	ERS312160	PvT01		Auburn et al. 2016	C:98.6%[S:98.6%,D:0.0%],F:0.3%,M:1.0%,n:4203,E:3.2%	355	99.7191
Homo sapiens	Indonesia	Plasmodium vivax	genbank	PvP01	GCA_900093555		SAMEA2142821	ERS312161	PvP01		Auburn et al. 2016	C:98.6%[S:98.6%,D:0.0%],F:0.3%,M:1.0%,n:4203,E:3.2%	355	99.7191
Homo sapiens	India	Plasmodium vivax	genbank	HMP-013 or HMP013	GCA_900178095		SAMEA99657418	ERS1570991	HMP-013 or HMP013		Collins et al, 2020	C:98.6%[S:98.4%,D:0.2%],F:0.3%,M:1.1%,n:4203,E:3.3%	355	99.7191
Homo sapiens	Thailand	Plasmodium vivax	genbank	PvW1	GCA_914969965	PRJEB45464	SAMEA6147788	ERS3947829	PvW1		Minassian et al, 2021	C:98.7%[S:98.7%,D:0.0%],F:0.3%,M:1.0%,n:4203,E:3.2%	356	100
Homo sapiens	Peru	Plasmodium vivax	genbank	Pv01-19	GCA_949152365	PRJEB59758	SAMEA112619242	ERS14611259	Pv01-19		De Meulenaere et al, 2023	C:98.7%[S:98.7%,D:0.0%],F:0.3%,M:1.0%,n:4203,E:3.3%	356	100
Homo sapiens	El Salvador	Plasmodium vivax	refseq	Sal-1 or Salvador I	GCF_000002415	PRJNA150	SAMN02953638		Sal-1 or Salvador I		Carlton et al, 2009	C:98.5%[S:98.0%,D:0.5%],F:0.3%,M:1.2%,n:4203,E:3.1%	356	100
Macaca fascicularis	Malaysia	Plasmodium knowlesi	refseq	Plasmodium knowlesi strain H	GCF_000006355	PRJEA28803	SAMEA2272753	ERS380151	Plasmodium knowlesi strain H		Pain et al, 2008	C:99.0%[S:98.8%,D:0.3%],F:0.0%,M:0.9%,n:4203,E:2.2%	NA	NA
Macaca sp.	Malaysia	Plasmodium cynomolgi	refseq	Plasmodium cynomolgi strain B PcynB_1.0	GCF_000321355		SAMD00016567	DRS000258	Plasmodium cynomolgi strain B PcynB_1.0		Tachibana et al, 2012	C:97.0%[S:97.0%,D:0.0%],F:1.1%,M:1.8%,n:4203,E:5.4%	NA	NA
Macaca sp. /Anopheles sp.	Malaysia	Plasmodium coatneyi	refseq	Plasmodium coatneyi PcoaH	GCF_001680005	PRJNA315987	SAMN04571750	SRS1354946	Plasmodium coatneyi PcoaH		Chien et al, 2016	C:98.5%[S:98.2%,D:0.3%],F:0.0%,M:1.5%,n:4203,E:2.5%	NA	NA
Pan troglodytes troglodytes	Gabon	Plasmodium vivax-like	figshare/genbank	Pvl01 assembly	(GCA_947331455.1) under wrong species		SAMEA4553732	ERS1452911	Pvl01 assembly		Gilabert et al, 2018	C:87.2%[S:84.3%,D:2.9%],F:2.9%,M:9.9%,n:4203,E:4.1%	332	93.2584
Pan troglodytes troglodytes	Gabon	Plasmodium vivax-like	figshare	Pvl06 assembly	NA		SAMEA2200867 / SAMEA2797515	ERS559126 / ERS352729	Pvl06 assembly		Gilabert et al, 2018	C:55.7%[S:50.4%,D:5.3%],F:3.1%,M:41.2%,n:4203,E:4.6%	214	60.1124
Pan troglodytes troglodytes	Gabon	Plasmodium vivax-like	this study	Pvl10	ERR408123	PRJEB2579	SAMEA2200864	ERS352726	PvTitADN3	ILLUMINA	Otto et al. 2018	C:33.8%[S:33.7%,D:0.0%],F:21.2%,M:45.1%,n:4203,E:4.2%	329	92.4157
Pan troglodytes troglodytes	Gabon	Plasmodium vivax-like	this study	Pvl04	ERR351956	PRJEB11833	SAMEA2163682	ERS333077	F013-sc-1673830	ILLUMINA	Otto et al. 2018	C:59.7%[S:59.4%,D:0.4%],F:11.8%,M:28.5%,n:4203,E:3.1%	320	89.8876
Pan troglodytes troglodytes	Gabon	Plasmodium vivax-like	this study	Pvl07	ERR351955	PRJEB2579	SAMEA2163681	ERS333076	F012-sc-1673829	ILLUMINA	Gilabert et al. 2014	C:56.3%[S:55.3%,D:1.0%],F:9.5%,M:34.2%,n:4203,E:3.7%	286	80.3371
Pan troglodytes troglodytes	Gabon	Plasmodium vivax-like	this study	Pvl03	ERR351952	PRJEB11833	SAMEA2163678	ERS333073	F009-sc-1673826	ILLUMINA	Gilabert et al. 2014	C:74.8%[S:73.6%,D:1.1%],F:13.3%,M:12.0%,n:4203,E:3.9%	348	97.7528
Pan troglodytes troglodytes	Gabon	Plasmodium vivax-like	this study	Pvl02	ERR351950	PRJEB2579	SAMEA2163676	ERS333071	F007-sc-1673824	ILLUMINA	Gilabert et al. 2014	C:56.7%[S:56.7%,D:0.0%],F:15.0%,M:28.3%,n:4203,E:4.2%	305	85.6742
Pan troglodytes troglodytes	Gabon	Plasmodium vivax-like	this study	Pvl05	ERR351949	PRJEB2579	SAMEA2163675	ERS333070	F006-sc-1673823	ILLUMINA	Gilabert et al. 2014	C:69.9%[S:69.6%,D:0.3%],F:14.4%,M:15.7%,n:4203,E:3.7%	346	97.191
Anopheles sp.	Gabon	Plasmodium vivax-like	this study	Pvl09	ERR351948	PRJEB2579	SAMEA2163643	ERS333055	F005-sc-1673810	ILLUMINA	Gilabert et al. 2014	C:31.3%[S:31.3%,D:0.0%],F:19.4%,M:49.2%,n:4203,E:4.1%	333	93.5393
Anopheles sp.	Gabon	Plasmodium vivax-like	this study	p1526_PL_Gabon	SRR14191958	PRJNA720520	SAMN18652606		p1526_PL_Gabon	ILLUMINA	Daron et al, 2021	C:52.4%[S:52.3%,D:0.1%],F:19.6%,M:28.0%,n:4203,E:4.1%	345	96.9101
Pan troglodytes troglodytes	Gabon	Plasmodium vivax-like	this study	p1527_PL_Gabon	SRR14191957	PRJNA720520	SAMN18652607		p1527_PL_Gabon	ILLUMINA	Daron et al, 2021	C:66.7%[S:65.9%,D:0.8%],F:13.1%,M:20.2%,n:4203,E:4.0%	322	90.4494
Gorilla gorilla gorilla	Gabon	Plasmodium vivax-like	this study	p1528_PL_Gabon	SRR14191956	PRJNA720520	SAMN18652608		p1528_PL_Gabon	ILLUMINA	Daron et al, 2021	C:41.2%[S:41.0%,D:0.2%],F:12.6%,M:46.3%,n:4203,E:4.6%	273	76.6854
Gorilla gorilla gorilla	Gabon	Plasmodium vivax-like	this study	p1523_PL_Gabon	SRR14191961	PRJNA720520	SAMN18652603		p1523_PL_Gabon	ILLUMINA	Daron et al, 2021	C:46.7%[S:46.6%,D:0.1%],F:19.8%,M:33.5%,n:4203,E:3.7%	338	94.9438
Anopheles sp.	Gabon	Plasmodium vivax-like	this study	p1521_PL_Gabon	SRR14191973	PRJNA720520	SAMN18652601		p1521_PL_Gabon	ILLUMINA	Daron et al, 2021	C:54.9%[S:54.6%,D:0.3%],F:19.7%,M:25.4%,n:4203,E:4.3%	337	94.6629
Pan troglodytes verus	Cote d'Ivoire	Plasmodium vivax-like	this study	PvSagu	SRR7255035	PRJNA474492	SAMN09324545		Sagu	ILLUMINA	Loy et al. 2018	C:37.5%[S:37.5%,D:0.0%],F:13.0%,M:49.4%,n:4203,E:3.3%	241	67.6966
Pan troglodytes ellioti	Cameroon	Plasmodium vivax-like	this study	PvSY90	SRR7255041	PRJNA474492	SAMN09324544		SYpte90	ILLUMINA	Loy et al. 2018	C:35.5%[S:35.5%,D:0.0%],F:13.6%,M:51.0%,n:4203,E:3.3%	217	60.9551

### Sheet: Supplementary Table 2 Primers
Supplementary Table 2: primer list (Pvset1920), * indicates phosphorothioate modifications
5′-AACGAAGC*G*A-3′,
5′-ACGAAGCG*A*A-3′
5′-ACGACGA*A*G-3′
5′-ACGCGCA*A*C-3′
5′-CAACGCG*G*T-3′
5′-GACGAAA*C*G-3′
5′-GCGAAAAA*G*G-3′
5′-GCGAAGC*G*A-3′
5′-GCGGAAC*G*A-3′
5′-GCGTCGA*A*G-3′
5′-GGTTAGCG*G*C-3′
5′-AACGAAT*C*G-3′

### Sheet: Supplementary Table 3 TaxIDs
Supplementary Table 3: list of taxIDs used for krakenuniq read filtering
TaxID	Phylogeny
5794	cellular organisms;Eukaryota;Sar;Alveolata;Apicomplexa
5819	cellular organisms;Eukaryota;Sar;Alveolata;Apicomplexa;Aconoidasida;Haemosporida
5820	cellular organisms;Eukaryota;Sar;Alveolata;Apicomplexa;Aconoidasida;Haemosporida;Plasmodiidae;Plasmodium
5855	cellular organisms;Eukaryota;Sar;Alveolata;Apicomplexa;Aconoidasida;Haemosporida;Plasmodiidae;Plasmodium;Plasmodium;Plasmodium vivax
27990	cellular organisms;Eukaryota;Sar;Alveolata;Apicomplexa;Aconoidasida;Haemosporida;Plasmodiidae;Plasmodium;unclassified Plasmodium;Plasmodium vivax-like sp.
31273	cellular organisms;Eukaryota;Sar;Alveolata;Apicomplexa;Aconoidasida;Haemosporida;Plasmodiidae;Plasmodium;Plasmodium;Plasmodium vivax;Plasmodium vivax strain Belem
33630	cellular organisms;Eukaryota;Sar;Alveolata
126793	cellular organisms;Eukaryota;Sar;Alveolata;Apicomplexa;Aconoidasida;Haemosporida;Plasmodiidae;Plasmodium;Plasmodium;Plasmodium vivax;Plasmodium vivax Sal-1
131567	cellular organisms
418103	cellular organisms;Eukaryota;Sar;Alveolata;Apicomplexa;Aconoidasida;Haemosporida;Plasmodiidae;Plasmodium;Plasmodium
422676	cellular organisms;Eukaryota;Sar;Alveolata;Apicomplexa;Aconoidasida
657417	cellular organisms;Eukaryota;unclassified eukaryotes;mixed EST libraries;Anopheles aquasalis/Plasmodium vivax mixed EST library
882766	cellular organisms;Eukaryota;Sar;Alveolata;Apicomplexa;Aconoidasida;Haemosporida;Plasmodiidae;Plasmodium;Plasmodium;Plasmodium vivax;Plasmodium vivax IQ07
943110	cellular organisms;Eukaryota;Sar;Alveolata;Apicomplexa;Aconoidasida;Haemosporida;Plasmodiidae;Plasmodium;Plasmodium;Plasmodium cf. vivax
1033975	cellular organisms;Eukaryota;Sar;Alveolata;Apicomplexa;Aconoidasida;Haemosporida;Plasmodiidae;Plasmodium;Plasmodium;Plasmodium vivax;Plasmodium vivax Brazil I
1035514	cellular organisms;Eukaryota;Sar;Alveolata;Apicomplexa;Aconoidasida;Haemosporida;Plasmodiidae;Plasmodium;Plasmodium;Plasmodium vivax;Plasmodium vivax North Korean
1035515	cellular organisms;Eukaryota;Sar;Alveolata;Apicomplexa;Aconoidasida;Haemosporida;Plasmodiidae;Plasmodium;Plasmodium;Plasmodium vivax;Plasmodium vivax Mauritania I
1077284	cellular organisms;Eukaryota;Sar;Alveolata;Apicomplexa;Aconoidasida;Haemosporida;Plasmodiidae;Plasmodium;Plasmodium;Plasmodium vivax;Plasmodium vivax India VII
1318700	cellular organisms;Eukaryota;Sar;Alveolata;Apicomplexa;Aconoidasida;Haemosporida;Plasmodiidae;Plasmodium;Plasmodium;Plasmodium cf. vivax EKgor514_SGA2.6
1318701	cellular organisms;Eukaryota;Sar;Alveolata;Apicomplexa;Aconoidasida;Haemosporida;Plasmodiidae;Plasmodium;Plasmodium;Plasmodium cf. vivax EKgor1179_SGA2.9
1329927	cellular organisms;Eukaryota;Sar;Alveolata;Apicomplexa;Aconoidasida;Haemosporida;Plasmodiidae;Plasmodium;Plasmodium;Plasmodium cf. vivax FP-2013
1639119	cellular organisms;Eukaryota;Sar;Alveolata;Apicomplexa;Aconoidasida;Haemosporida;Plasmodiidae
2052898	cellular organisms;Eukaryota;Sar;Alveolata;Apicomplexa;Aconoidasida;Haemosporida;Plasmodiidae;Plasmodium;unclassified Plasmodium;Plasmodium sp. vivax/simium
2698737	cellular organisms;Eukaryota;Sar
2704182	Viruses;Riboviria;Orthornavirae;Lenarviricota;Amabiliviricetes;Wolframvirales;Narnaviridae;unclassified Narnaviridae;Plasmodium vivax Narna-Like virus 1

### Sheet: Supplementary Table 4 BUSCOs
Supplementary table 4: 356 BUSCOs used for phylogeny
1003at5820	conserved protein, unknown function	https://www.orthodb.org/?query=1003at5820
1009at5820	6-phosphogluconate dehydrogenase, decarboxylating	https://www.orthodb.org/?query=1009at5820
10102at5820	hypothetical protein, conserved	https://www.orthodb.org/?query=10102at5820
1021at5820	DNA topoisomerase	https://www.orthodb.org/?query=1021at5820
1029at5820	zinc finger protein	https://www.orthodb.org/?query=1029at5820
1030at5820	DNA-directed RNA polymerase I	https://www.orthodb.org/?query=1030at5820
1040at5820	conserved protein, unknown function	https://www.orthodb.org/?query=1040at5820
1048at5820	hydroxyacylglutathione hydrolase	https://www.orthodb.org/?query=1048at5820
1051at5820	ubiquinone biosynthesis protein	https://www.orthodb.org/?query=1051at5820
1058at5820	hypothetical protein, conserved	https://www.orthodb.org/?query=1058at5820
105at5820	6-cysteine protein	https://www.orthodb.org/?query=105at5820
1064at5820	cullin	https://www.orthodb.org/?query=1064at5820
1066at5820	calcium-dependent protein kinase	https://www.orthodb.org/?query=1066at5820
1078at5820	exportin-1	https://www.orthodb.org/?query=1078at5820
1086at5820	helicase	https://www.orthodb.org/?query=1086at5820
1092at5820	reactive oxygen species modulator 1	https://www.orthodb.org/?query=1092at5820
1100at5820	hypothetical protein, conserved	https://www.orthodb.org/?query=1100at5820
1120at5820	Rh5 interacting protein	https://www.orthodb.org/?query=1120at5820
1121at5820	T-cell immunomodulatory protein	https://www.orthodb.org/?query=1121at5820
11355at5820	ATP synthase subunit	https://www.orthodb.org/?query=11355at5820
1137at5820	hypothetical protein, conserved	https://www.orthodb.org/?query=1137at5820
11424at5820	conserved protein, unknown function	https://www.orthodb.org/?query=11424at5820
11427at5820	glycerol-3-phosphate 1-O-acyltransferase	https://www.orthodb.org/?query=11427at5820
1146at5820	coatomer subunit beta'	https://www.orthodb.org/?query=1146at5820
1153at5820	molybdopterin synthase sulfurylase	https://www.orthodb.org/?query=1153at5820
11798at5820	hypothetical protein, conserved	https://www.orthodb.org/?query=11798at5820
11851at5820	aminodeoxychorismate lyase	https://www.orthodb.org/?query=11851at5820
1188at5820	coatomer subunit zeta	https://www.orthodb.org/?query=1188at5820
1193at5820	hypothetical protein, conserved	https://www.orthodb.org/?query=1193at5820
11981at5820	dihydrouridine synthase	https://www.orthodb.org/?query=11981at5820
12024at5820	Transcription initiation factor TFIIB	https://www.orthodb.org/?query=12024at5820
12113at5820	putative Cytochrome c oxidase assembly protein COX19	https://www.orthodb.org/?query=12113at5820
1213at5820	Ribosomal protein L21e	https://www.orthodb.org/?query=1213at5820
1230at5820	DEAD-box subfamily ATP-dependant helicase	https://www.orthodb.org/?query=1230at5820
1234at5820	peroxisome assembly protein 22	https://www.orthodb.org/?query=1234at5820
12461at5820	casein kinase subunit II beta	https://www.orthodb.org/?query=12461at5820
1248at5820	ER membrane protein complex subunit 4	https://www.orthodb.org/?query=1248at5820
12513at5820	60S ribosomal protein L2	https://www.orthodb.org/?query=12513at5820
12545at5820	conserved Plasmodium protein, unknown function	https://www.orthodb.org/?query=12545at5820
1272at5820	ribosomal protein S11	https://www.orthodb.org/?query=1272at5820
12931at5820	hypothetical protein, conserved	https://www.orthodb.org/?query=12931at5820
1309at5820	septum formation protein	https://www.orthodb.org/?query=1309at5820
13129at5820	DIP13-like	https://www.orthodb.org/?query=13129at5820
1312at5820	proteasome activator 28	https://www.orthodb.org/?query=1312at5820
13199at5820	tetratricopeptide repeat family protein, putative	https://www.orthodb.org/?query=13199at5820
13393at5820	SAM dependent methyltransferase	https://www.orthodb.org/?query=13393at5820
1360at5820	rhomboid protease ROM6	https://www.orthodb.org/?query=1360at5820
13646at5820	hypothetical protein, conserved	https://www.orthodb.org/?query=13646at5820
13675at5820	Mitogen-activated protein kinase	https://www.orthodb.org/?query=13675at5820
1368at5820	acid phosphatase	https://www.orthodb.org/?query=1368at5820
13706at5820	putative Vacuolar protein sorting-associated protein 45	https://www.orthodb.org/?query=13706at5820
13787at5820	inner membrane complex protein 1k	https://www.orthodb.org/?query=13787at5820
1378at5820	DNA/RNA-binding protein Alba 4	https://www.orthodb.org/?query=1378at5820
13985at5820	bax inhibitor 1	https://www.orthodb.org/?query=13985at5820
1398at5820	adenylate kinase-like protein 1	https://www.orthodb.org/?query=1398at5820
14120at5820	protein phosphatase	https://www.orthodb.org/?query=14120at5820
14207at5820	mitochondrial inner membrane protein OXA1, putative	https://www.orthodb.org/?query=14207at5820
14369at5820	hypothetical protein, conserved	https://www.orthodb.org/?query=14369at5820
1443at5820	proteasome	https://www.orthodb.org/?query=1443at5820
14476at5820	conserved oligomeric Golgi complex subunit 6	https://www.orthodb.org/?query=14476at5820
14512at5820	pre-rRNA-processing protein PNO1	https://www.orthodb.org/?query=14512at5820
1451at5820	enoyl-acyl carrier reductase	https://www.orthodb.org/?query=1451at5820
14627at5820	hypothetical protein, conserved	https://www.orthodb.org/?query=14627at5820
14648at5820	AP2 domain transcription factor	https://www.orthodb.org/?query=14648at5820
14729at5820	conserved Plasmodium protein, unknown function	https://www.orthodb.org/?query=14729at5820
1474at5820	ribonuclease H2 subunit B	https://www.orthodb.org/?query=1474at5820
1479at5820	syntaxin, Qa-SNARE family	https://www.orthodb.org/?query=1479at5820
1486at5820	inner membrane complex protein 1m	https://www.orthodb.org/?query=1486at5820
14897at5820	hypothetical protein, conserved	https://www.orthodb.org/?query=14897at5820
1504at5820	Clathrin heavy chain	https://www.orthodb.org/?query=1504at5820
15314at5820	conserved protein, unknown function	https://www.orthodb.org/?query=15314at5820
15347at5820	60S ribosomal protein L12	https://www.orthodb.org/?query=15347at5820
15386at5820	stearoyl-CoA desaturase	https://www.orthodb.org/?query=15386at5820
1585at5820	Hsp70/Hsp90 organizing protein	https://www.orthodb.org/?query=1585at5820
1591at5820	DNA replication licensing factor MCM3	https://www.orthodb.org/?query=1591at5820
1652at5820	DNAJ	https://www.orthodb.org/?query=1652at5820
16647at5820	cytochrome c oxidase assembly protein	https://www.orthodb.org/?query=16647at5820
16912at5820	hypothetical protein, conserved	https://www.orthodb.org/?query=16912at5820
16964at5820	ADP-ribosylation factor GTPase-activating protein	https://www.orthodb.org/?query=16964at5820
1699at5820	hypothetical protein, conserved	https://www.orthodb.org/?query=1699at5820
1709at5820	hypothetical protein, conserved	https://www.orthodb.org/?query=1709at5820
1726at5820	DnaJ protein	https://www.orthodb.org/?query=1726at5820
17302at5820	protein phosphatase	https://www.orthodb.org/?query=17302at5820
17371at5820	signal peptidase, putative	https://www.orthodb.org/?query=17371at5820
1753at5820	lipoate-protein ligase	https://www.orthodb.org/?query=1753at5820
17609at5820	thioredoxin-like protein	https://www.orthodb.org/?query=17609at5820
1793at5820	hypothetical protein, conserved	https://www.orthodb.org/?query=1793at5820
1801at5820	DER1-like protein	https://www.orthodb.org/?query=1801at5820
1813at5820	phosphatidylserine decarboxylase	https://www.orthodb.org/?query=1813at5820
1828at5820	heat shock protein 110	https://www.orthodb.org/?query=1828at5820
18290at5820	50S ribosomal protein L12	https://www.orthodb.org/?query=18290at5820
1862at5820	Diacylglycerol kinase	https://www.orthodb.org/?query=1862at5820
18672at5820	Ribosome recycling factor	https://www.orthodb.org/?query=18672at5820
18792at5820	conserved protein, unknown function	https://www.orthodb.org/?query=18792at5820
1880at5820	ribosomal protein S9	https://www.orthodb.org/?query=1880at5820
1881at5820	6-cysteine protein	https://www.orthodb.org/?query=1881at5820
1887at5820	thioredoxin-like associated protein 2	https://www.orthodb.org/?query=1887at5820
1899at5820	lipoyl synthase	https://www.orthodb.org/?query=1899at5820
19004at5820	Hsc70-interacting protein	https://www.orthodb.org/?query=19004at5820
1900at5820	conserved protein, unknown function	https://www.orthodb.org/?query=1900at5820
1909at5820	LEM3/CDC50 family protein	https://www.orthodb.org/?query=1909at5820
19184at5820	sporozoite surface protein essential for liver stage development	https://www.orthodb.org/?query=19184at5820
1941at5820	splicing factor 3A subunit 1	https://www.orthodb.org/?query=1941at5820
2037at5820	KRR1 small subunit processome component	https://www.orthodb.org/?query=2037at5820
2097at5820	calcium-binding protein	https://www.orthodb.org/?query=2097at5820
21251at5820	Proteasome subunit beta type	https://www.orthodb.org/?query=21251at5820
21271at5820	Ribosomal protein L3	https://www.orthodb.org/?query=21271at5820
21289at5820	regulator of chromosome condensation	https://www.orthodb.org/?query=21289at5820
21307at5820	Nucleoside diphosphate kinase	https://www.orthodb.org/?query=21307at5820
21387at5820	histone H2a	https://www.orthodb.org/?query=21387at5820
21392at5820	trafficking protein particle complex subunit 5, putative	https://www.orthodb.org/?query=21392at5820
21393at5820	40S ribosomal protein	https://www.orthodb.org/?query=21393at5820
21418at5820	mediator of RNA polymerase II transcription subunit 20	https://www.orthodb.org/?query=21418at5820
21458at5820	importin beta	https://www.orthodb.org/?query=21458at5820
2145at5820	1-acyl-sn-glycerol-3-phosphate acyltransferase, putative	https://www.orthodb.org/?query=2145at5820
21474at5820	diphthine synthase	https://www.orthodb.org/?query=21474at5820
21483at5820	lactoylglutathione lyase	https://www.orthodb.org/?query=21483at5820
2148at5820	phosducin-like protein	https://www.orthodb.org/?query=2148at5820
21497at5820	polyadenylation factor subunit 2	https://www.orthodb.org/?query=21497at5820
21517at5820	proteasome subunit alpha type-1	https://www.orthodb.org/?query=21517at5820
21527at5820	inosine-5'-monophosphate dehydrogenase	https://www.orthodb.org/?query=21527at5820
21530at5820	haloacid dehalogenase-like hydrolase	https://www.orthodb.org/?query=21530at5820
21540at5820	Hypoxanthine phosphoribosyltransferase	https://www.orthodb.org/?query=21540at5820
21562at5820	V-type proton ATPase subunit E	https://www.orthodb.org/?query=21562at5820
21609at5820	protein arginine N-methyltransferase	https://www.orthodb.org/?query=21609at5820
21612at5820	Heat shock protein	https://www.orthodb.org/?query=21612at5820
21618at5820	cytochrome c oxidase subunit ApiCOX19	https://www.orthodb.org/?query=21618at5820
21629at5820	tRNA-dihydrouridine synthase	https://www.orthodb.org/?query=21629at5820
21638at5820	cyclin dependent kinase 7	https://www.orthodb.org/?query=21638at5820
21664at5820	karyopherin beta	https://www.orthodb.org/?query=21664at5820
21666at5820	serine/threonine protein kinase	https://www.orthodb.org/?query=21666at5820
21668at5820	glycerol kinase	https://www.orthodb.org/?query=21668at5820
2166at5820	U3 small nucleolar ribonucleoprotein protein, putative	https://www.orthodb.org/?query=2166at5820
21687at5820	conserved protein, unknown function	https://www.orthodb.org/?query=21687at5820
21690at5820	tubulin-tyrosine ligase	https://www.orthodb.org/?query=21690at5820
21700at5820	40S ribosomal protein S9	https://www.orthodb.org/?query=21700at5820
2170at5820	conserved protein, unknown function	https://www.orthodb.org/?query=2170at5820
21737at5820	putative Ribosomal protein L1	https://www.orthodb.org/?query=21737at5820
21750at5820	ribosomal protein S8e	https://www.orthodb.org/?query=21750at5820
21770at5820	cytochrome b-c1 complex subunit 8	https://www.orthodb.org/?query=21770at5820
21777at5820	N-acetyltransferase	https://www.orthodb.org/?query=21777at5820
21789at5820	karyopherin alpha	https://www.orthodb.org/?query=21789at5820
21818at5820	exosome complex component RRP4	https://www.orthodb.org/?query=21818at5820
21845at5820	sporozoite invasion-associated protein 1	https://www.orthodb.org/?query=21845at5820
21888at5820	Peptidyl-prolyl cis-trans isomerase	https://www.orthodb.org/?query=21888at5820
21889at5820	Aminomethyltransferase	https://www.orthodb.org/?query=21889at5820
21925at5820	Transmission blocking target antigen	https://www.orthodb.org/?query=21925at5820
21976at5820	40S ribosomal protein	https://www.orthodb.org/?query=21976at5820
21984at5820	mediator of RNA polymerase II transcription subunit 18	https://www.orthodb.org/?query=21984at5820
22025at5820	serine C-palmitoyltransferase	https://www.orthodb.org/?query=22025at5820
22059at5820	myosin A tail domain interacting protein	https://www.orthodb.org/?query=22059at5820
22062at5820	phosphoglycolate phosphatase	https://www.orthodb.org/?query=22062at5820
22072at5820	ribosomal protein L16	https://www.orthodb.org/?query=22072at5820
220at5820	autophagy-related protein 18	https://www.orthodb.org/?query=220at5820
22149at5820	MACRO domain-containing protein	https://www.orthodb.org/?query=22149at5820
22168at5820	conserved protein, unknown function	https://www.orthodb.org/?query=22168at5820
22244at5820	structure specific recognition protein	https://www.orthodb.org/?query=22244at5820
22245at5820	malonyl CoA-acyl carrier protein transacylase	https://www.orthodb.org/?query=22245at5820
2224at5820	beta-hydroxyacyl-ACP dehydratase	https://www.orthodb.org/?query=2224at5820
2225at5820	60S ribosomal protein P0	https://www.orthodb.org/?query=2225at5820
22302at5820	peptide chain release factor	https://www.orthodb.org/?query=22302at5820
22308at5820	glideosome-associated protein 40	https://www.orthodb.org/?query=22308at5820
22344at5820	hypothetical protein, conserved	https://www.orthodb.org/?query=22344at5820
22393at5820	RNA helicase	https://www.orthodb.org/?query=22393at5820
22399at5820	cytochrome c oxidase subunit ApiCOX25	https://www.orthodb.org/?query=22399at5820
22449at5820	ribosomal protein L28	https://www.orthodb.org/?query=22449at5820
22457at5820	shewanella-like protein phosphatase 1	https://www.orthodb.org/?query=22457at5820
22470at5820	ATP synthase	https://www.orthodb.org/?query=22470at5820
22620at5820	allantoicase	https://www.orthodb.org/?query=22620at5820
22658at5820	conserved protein, unknown function	https://www.orthodb.org/?query=22658at5820
22710at5820	phosphate transporter	https://www.orthodb.org/?query=22710at5820
22773at5820	hemolysin	https://www.orthodb.org/?query=22773at5820
22791at5820	acyl carrier protein	https://www.orthodb.org/?query=22791at5820
22832at5820	mitochondrial carrier protein	https://www.orthodb.org/?query=22832at5820
2283at5820	haloacid dehalogenase-like hydrolase	https://www.orthodb.org/?query=2283at5820
22857at5820	translocon component PTEX88	https://www.orthodb.org/?query=22857at5820
22890at5820	heptatricopeptide repeat-containing protein	https://www.orthodb.org/?query=22890at5820
228at5820	26S protease regulatory subunit 7	https://www.orthodb.org/?query=228at5820
22943at5820	Thioredoxin	https://www.orthodb.org/?query=22943at5820
23142at5820	Dihydrolipoyllysine-residue succinyltransferase component of 2-oxoglutarate dehydrogenase	https://www.orthodb.org/?query=23142at5820
23201at5820	ferredoxin--NADP reductase	https://www.orthodb.org/?query=23201at5820
23207at5820	YTH domain-containing protein	https://www.orthodb.org/?query=23207at5820
23219at5820	hypothetical protein, conserved	https://www.orthodb.org/?query=23219at5820
23243at5820	hypothetical protein, conserved	https://www.orthodb.org/?query=23243at5820
2325at5820	PI31 domain-containing protein	https://www.orthodb.org/?query=2325at5820
23335at5820	hypothetical protein, conserved	https://www.orthodb.org/?query=23335at5820
233at5820	ubiquitin-related modifier 1	https://www.orthodb.org/?query=233at5820
23742at5820	hypothetical protein, conserved	https://www.orthodb.org/?query=23742at5820
2376at5820	zinc finger	https://www.orthodb.org/?query=2376at5820
2380at5820	vacuolar protein sorting-associated protein 2, putative	https://www.orthodb.org/?query=2380at5820
23892at5820	hypothetical protein, conserved	https://www.orthodb.org/?query=23892at5820
24002at5820	25 kDa ookinete surface antigen precursor	https://www.orthodb.org/?query=24002at5820
2400at5820	hypothetical protein, conserved	https://www.orthodb.org/?query=2400at5820
24139at5820	hypothetical protein, conserved	https://www.orthodb.org/?query=24139at5820
24163at5820	hypothetical protein, conserved	https://www.orthodb.org/?query=24163at5820
24193at5820	DNA-binding chaperone	https://www.orthodb.org/?query=24193at5820
24246at5820	EF-hand domain	https://www.orthodb.org/?query=24246at5820
24326at5820	transmission-blocking target antigen Pfs230	https://www.orthodb.org/?query=24326at5820
24340at5820	4-diphosphocytidyl-2c-methyl-D-erythritol kinase	https://www.orthodb.org/?query=24340at5820
24407at5820	conserved Plasmodium protein, unknown function	https://www.orthodb.org/?query=24407at5820
24410at5820	putative Cysteine protease ATG4	https://www.orthodb.org/?query=24410at5820
2483at5820	Qa-SNARE protein	https://www.orthodb.org/?query=2483at5820
2491at5820	prefoldin subunit	https://www.orthodb.org/?query=2491at5820
2504at5820	26S proteasome regulatory subunit RPN6	https://www.orthodb.org/?query=2504at5820
2507at5820	translation initiation factor SUI1	https://www.orthodb.org/?query=2507at5820
2540at5820	hypothetical protein, conserved	https://www.orthodb.org/?query=2540at5820
2545at5820	acid cluster protein 33 homologue	https://www.orthodb.org/?query=2545at5820
2606at5820	conserved protein, unknown function	https://www.orthodb.org/?query=2606at5820
2616at5820	nucleic acid binding protein	https://www.orthodb.org/?query=2616at5820
262at5820	dihydroorotase	https://www.orthodb.org/?query=262at5820
2633at5820	prohibitin-like protein	https://www.orthodb.org/?query=2633at5820
2635at5820	conserved Plasmodium protein, unknown function	https://www.orthodb.org/?query=2635at5820
2657at5820	Rna-binding protein	https://www.orthodb.org/?query=2657at5820
2718at5820	Glycine cleavage system H protein	https://www.orthodb.org/?query=2718at5820
2728at5820	mago-binding protein	https://www.orthodb.org/?query=2728at5820
2880at5820	hypothetical protein, conserved	https://www.orthodb.org/?query=2880at5820
2914at5820	hypothetical protein, conserved	https://www.orthodb.org/?query=2914at5820
2945at5820	conserved Plasmodium protein, unknown function	https://www.orthodb.org/?query=2945at5820
2977at5820	inhibitor of cysteine proteases	https://www.orthodb.org/?query=2977at5820
3023at5820	ATP-dependent protease ATPase subunit ClpY	https://www.orthodb.org/?query=3023at5820
3076at5820	DNA-directed RNA polymerase III subunit RPC4	https://www.orthodb.org/?query=3076at5820
3079at5820	ubiquitin carboxyl-terminal hydrolase MINDY	https://www.orthodb.org/?query=3079at5820
3091at5820	hypothetical protein, conserved	https://www.orthodb.org/?query=3091at5820
3126at5820	vacuolar-sorting protein SNF7	https://www.orthodb.org/?query=3126at5820
327at5820	60S ribosomal protein L6	https://www.orthodb.org/?query=327at5820
3299at5820	hypothetical protein, conserved	https://www.orthodb.org/?query=3299at5820
331at5820	glideosome associated protein with multiple membrane spans 2	https://www.orthodb.org/?query=331at5820
3352at5820	ribosomal protein L35	https://www.orthodb.org/?query=3352at5820
3358at5820	hypothetical protein, conserved	https://www.orthodb.org/?query=3358at5820
3377at5820	cell traversal protein	https://www.orthodb.org/?query=3377at5820
3387at5820	Leucine-rich repeat protein	https://www.orthodb.org/?query=3387at5820
3436at5820	hypothetical protein, conserved	https://www.orthodb.org/?query=3436at5820
353at5820	bifunctional aminoacyl-tRNA synthetase	https://www.orthodb.org/?query=353at5820
3568at5820	rRNA 2'-O-methyltransferase fibrillarin	https://www.orthodb.org/?query=3568at5820
3619at5820	conserved protein, unknown function	https://www.orthodb.org/?query=3619at5820
385at5820	Small ribosomal subunit protein eS4	https://www.orthodb.org/?query=385at5820
3962at5820	Zinc finger protein	https://www.orthodb.org/?query=3962at5820
4027at5820	PRE-binding protein	https://www.orthodb.org/?query=4027at5820
4171at5820	hypothetical protein, conserved	https://www.orthodb.org/?query=4171at5820
4182at5820	conserved protein, unknown function	https://www.orthodb.org/?query=4182at5820
4226at5820	hypothetical protein, conserved	https://www.orthodb.org/?query=4226at5820
4286at5820	enkurin domain-containing protein	https://www.orthodb.org/?query=4286at5820
4311at5820	RNA-binding protein	https://www.orthodb.org/?query=4311at5820
4358at5820	conserved Plasmodium protein, unknown function	https://www.orthodb.org/?query=4358at5820
4396at5820	hypothetical protein, conserved	https://www.orthodb.org/?query=4396at5820
4519at5820	hypothetical protein, conserved	https://www.orthodb.org/?query=4519at5820
4621at5820	H/ACA ribonucleoprotein complex subunit 1, putative	https://www.orthodb.org/?query=4621at5820
466at5820	peptide deformylase	https://www.orthodb.org/?query=466at5820
4676at5820	Nuclear speckle splicing regulatory protein 1, N-terminal	https://www.orthodb.org/?query=4676at5820
472at5820	26S protease regulatory subunit 10B	https://www.orthodb.org/?query=472at5820
496at5820	vacuolar ATP synthase subunit c	https://www.orthodb.org/?query=496at5820
5049at5820	ATP synthase-associated protein	https://www.orthodb.org/?query=5049at5820
5070at5820	hypothetical protein, conserved	https://www.orthodb.org/?query=5070at5820
5102at5820	cytochrome c oxidase subunit ApiCOX18	https://www.orthodb.org/?query=5102at5820
5155at5820	60S ribosomal protein	https://www.orthodb.org/?query=5155at5820
5201at5820	ribosomal protein S15	https://www.orthodb.org/?query=5201at5820
5244at5820	isocitrate dehydrogenase (NADP), mitochondrial precursor	https://www.orthodb.org/?query=5244at5820
5270at5820	ribonucleotide reductase small subunit	https://www.orthodb.org/?query=5270at5820
5302at5820	tRNA-splicing ligase RtcB	https://www.orthodb.org/?query=5302at5820
5315at5820	conserved protein, unknown function	https://www.orthodb.org/?query=5315at5820
5317at5820	iron-sulfur assembly protein	https://www.orthodb.org/?query=5317at5820
5387at5820	serine/threonine protein phosphatase	https://www.orthodb.org/?query=5387at5820
5418at5820	Cytochrome c oxidase assembly protein	https://www.orthodb.org/?query=5418at5820
5451at5820	WD domain, G-beta repeat domain containing protein	https://www.orthodb.org/?query=5451at5820
5456at5820	hypothetical protein, conserved	https://www.orthodb.org/?query=5456at5820
5542at5820	DNA-directed RNA polymerase I	https://www.orthodb.org/?query=5542at5820
5563at5820	histone H3-like centromeric protein CSE4	https://www.orthodb.org/?query=5563at5820
558at5820	ribosomal protein L27	https://www.orthodb.org/?query=558at5820
5669at5820	vacuolar ATP synthase subunit H	https://www.orthodb.org/?query=5669at5820
572at5820	Replication protein A1 - small	https://www.orthodb.org/?query=572at5820
5730at5820	hexokinase	https://www.orthodb.org/?query=5730at5820
5743at5820	eukaryotic translation initiation factor 3 subunit	https://www.orthodb.org/?query=5743at5820
5788at5820	EH domain-containing protein	https://www.orthodb.org/?query=5788at5820
5832at5820	conserved protein, unknown function	https://www.orthodb.org/?query=5832at5820
5833at5820	serine/threonine protein phosphatase	https://www.orthodb.org/?query=5833at5820
5837at5820	conserved Plasmodium protein, unknown function	https://www.orthodb.org/?query=5837at5820
5841at5820	Cyclin	https://www.orthodb.org/?query=5841at5820
5882at5820	CDK-activating kinase assembly factor	https://www.orthodb.org/?query=5882at5820
5887at5820	cysteine desulfurase	https://www.orthodb.org/?query=5887at5820
5892at5820	Thioredoxin peroxidase	https://www.orthodb.org/?query=5892at5820
5958at5820	cytochrome c oxidase subunit II	https://www.orthodb.org/?query=5958at5820
5962at5820	succinate dehydrogenase (ubiquinone) iron-sulfur subunit	https://www.orthodb.org/?query=5962at5820
5973at5820	Aconitase	https://www.orthodb.org/?query=5973at5820
6012at5820	diphthamide biosynthesis protein	https://www.orthodb.org/?query=6012at5820
6117at5820	50S ribosomal protein L22, mitochondrial	https://www.orthodb.org/?query=6117at5820
6148at5820	cytosolic iron-sulfur assembly component 2	https://www.orthodb.org/?query=6148at5820
6187at5820	conserved protein, unknown function	https://www.orthodb.org/?query=6187at5820
621at5820	hypothetical protein, conserved	https://www.orthodb.org/?query=621at5820
6267at5820	ATP-dependent metalloprotease	https://www.orthodb.org/?query=6267at5820
6274at5820	U3 small nucleolar ribonucleoprotein IMP3	https://www.orthodb.org/?query=6274at5820
6284at5820	conserved protein, unknown function	https://www.orthodb.org/?query=6284at5820
6302at5820	26s protease regulatory subunit 6a	https://www.orthodb.org/?query=6302at5820
6367at5820	26S proteasome regulatory subunit 4	https://www.orthodb.org/?query=6367at5820
6381at5820	conserved protein, unknown function	https://www.orthodb.org/?query=6381at5820
638at5820	Proteasome subunit beta type	https://www.orthodb.org/?query=638at5820
6403at5820	RNA-binding protein	https://www.orthodb.org/?query=6403at5820
6451at5820	calcyclin binding protein	https://www.orthodb.org/?query=6451at5820
6477at5820	hypothetical protein, conserved	https://www.orthodb.org/?query=6477at5820
6523at5820	ribosomal RNA methyltransferase	https://www.orthodb.org/?query=6523at5820
6541at5820	liver merozoite formation protein	https://www.orthodb.org/?query=6541at5820
6574at5820	G-protein coupled receptor	https://www.orthodb.org/?query=6574at5820
6594at5820	ATP-dependent Clp protease proteolytic subunit	https://www.orthodb.org/?query=6594at5820
6595at5820	putative Zinc finger - C3HC4 type	https://www.orthodb.org/?query=6595at5820
6601at5820	ATP-specific succinyl-CoA synthetase beta subunit	https://www.orthodb.org/?query=6601at5820
6602at5820	conserved protein, unknown function	https://www.orthodb.org/?query=6602at5820
6766at5820	hypothetical protein, conserved	https://www.orthodb.org/?query=6766at5820
6803at5820	Nucleotide excision repair protein	https://www.orthodb.org/?query=6803at5820
6824at5820	conserved protein, unknown function	https://www.orthodb.org/?query=6824at5820
6833at5820	CCR4-associated factor 16	https://www.orthodb.org/?query=6833at5820
6881at5820	orotidine 5'-phosphate decarboxylase	https://www.orthodb.org/?query=6881at5820
6896at5820	ER membrane protein complex subunit 7	https://www.orthodb.org/?query=6896at5820
6946at5820	conserved protein, unknown function	https://www.orthodb.org/?query=6946at5820
6953at5820	heat shock protein DnaJ	https://www.orthodb.org/?query=6953at5820
6954at5820	exosome complex component RRP42	https://www.orthodb.org/?query=6954at5820
6998at5820	putative Pantothenate kinase	https://www.orthodb.org/?query=6998at5820
7002at5820	inner membrane complex protein	https://www.orthodb.org/?query=7002at5820
703at5820	Ferredoxin	https://www.orthodb.org/?query=703at5820
7088at5820	hypothetical protein, conserved	https://www.orthodb.org/?query=7088at5820
7092at5820	hypothetical protein, conserved	https://www.orthodb.org/?query=7092at5820
7161at5820	RNA methyltransferase	https://www.orthodb.org/?query=7161at5820
7225at5820	GTP-binding protein	https://www.orthodb.org/?query=7225at5820
7231at5820	hypothetical protein, conserved	https://www.orthodb.org/?query=7231at5820
7250at5820	transmembrane protein	https://www.orthodb.org/?query=7250at5820
7282at5820	signal recognition particle subunit SRP19	https://www.orthodb.org/?query=7282at5820
733at5820	conserved protein, unknown function	https://www.orthodb.org/?query=733at5820
735at5820	Ribosomal protein L9	https://www.orthodb.org/?query=735at5820
7371at5820	DEAD/DEAH box helicase	https://www.orthodb.org/?query=7371at5820
7560at5820	mediator of RNA polymerase II transcription subunit 8	https://www.orthodb.org/?query=7560at5820
7613at5820	NSFL1 cofactor p47	https://www.orthodb.org/?query=7613at5820
7662at5820	U3 small nucleolar RNA-associated protein 11	https://www.orthodb.org/?query=7662at5820
7742at5820	hypothetical protein, conserved	https://www.orthodb.org/?query=7742at5820
7745at5820	hypothetical protein, conserved	https://www.orthodb.org/?query=7745at5820
7762at5820	conserved protein, unknown function	https://www.orthodb.org/?query=7762at5820
7807at5820	conserved protein, unknown function	https://www.orthodb.org/?query=7807at5820
7983at5820	Large ribosomal subunit protein uL30	https://www.orthodb.org/?query=7983at5820
8174at5820	Got1 domain-containing protein	https://www.orthodb.org/?query=8174at5820
8241at5820	small nuclear ribonucleoprotein Sm D1	https://www.orthodb.org/?query=8241at5820
849at5820	DNA replication licensing factor MCM4	https://www.orthodb.org/?query=849at5820
8658at5820	pre-mRNA-splicing factor CWF18	https://www.orthodb.org/?query=8658at5820
8660at5820	beta-catenin-like protein 1	https://www.orthodb.org/?query=8660at5820
868at5820	pyridoxine biosynthetic enzyme pdx1	https://www.orthodb.org/?query=868at5820
8780at5820	hypothetical protein, conserved	https://www.orthodb.org/?query=8780at5820
8786at5820	syntaxin	https://www.orthodb.org/?query=8786at5820
878at5820	heat shock protein 60	https://www.orthodb.org/?query=878at5820
8997at5820	inner membrane complex protein 1d	https://www.orthodb.org/?query=8997at5820
9090at5820	hypothetical protein, conserved	https://www.orthodb.org/?query=9090at5820
9091at5820	SAYSvFN domain-containing protein	https://www.orthodb.org/?query=9091at5820
920at5820	FeS assembly ATPase SufC, putative	https://www.orthodb.org/?query=920at5820
9230at5820	single-stranded DNA-binding protein	https://www.orthodb.org/?query=9230at5820
936at5820	actin-like protein	https://www.orthodb.org/?query=936at5820
943at5820	Fructose-bisphosphate aldolase	https://www.orthodb.org/?query=943at5820
9684at5820	MAATS1 domain-containing protein	https://www.orthodb.org/?query=9684at5820
9842at5820	hypothetical protein, conserved	https://www.orthodb.org/?query=9842at5820
9909at5820	merozoite Surface protein 8	https://www.orthodb.org/?query=9909at5820
995at5820	putative Aquaglyceroporin	https://www.orthodb.org/?query=995at5820
9972at5820	conserved protein, unknown function	https://www.orthodb.org/?query=9972at5820
